# Dual role of CASP8AP2/FLASH in regulating epithelial-to-mesenchymal (EMT) plasticity

**DOI:** 10.1101/2023.03.12.532282

**Authors:** Madison Catalanotto, Joel Markus Vaz, Camille Abshire, Reneau Youngblood, Min Chu, Herbert Levine, Mohit Kumar Jolly, Ana-Maria Dragoi

**Affiliations:** Department of Molecular and Cellular Physiology, LSUHSC-Shreveport, Louisiana, USA; Feist-Weiller Cancer Center, INLET Core, LSUHSC-Shreveport, Louisiana, USA; LSU Health Shreveport, School of Medicine, Louisiana, USA; School of Biological Sciences, Georgia Institute of Technology, Atlanta, Georgia, USA; Research Core, LSUHSC-Shreveport, Louisiana, USA; Center for Theoretical Biological Physics, Northeastern University, Boston, MA, USA; Department of Physics, Northeastern University, Boston, MA, USA; Department of Bioengineering, Northeastern University, Boston, MA, USA; Centre for BioSystems Science and Engineering, Indian Institute of Science, Bangalore, India

**Keywords:** epithelial-to-mesenchymal transition (EMT), EMT transcription factors (EMT-TFs), caspase 8 associated protein 2 (CASP8AP2/FLASH)

## Abstract

Metastasis consists of sequential steps initiated by cancer cells invading from the primary tumor site into neighboring tissues, followed by entry into the circulatory system and completed by extravasation and growth in distal organs where secondary tumors are formed. Circulating tumor cells, thus, encounter and adapt to multiple environmental changes during their transition from the primary to the secondary tumor sites. Epithelial-to-mesenchymal transition (EMT) is a developmental program that consists of loss of epithelial features concomitant with acquisition of mesenchymal features. Activation of EMT in cancer facilitates acquisition of aggressive traits and cancer invasion. EMT plasticity (EMP), the dynamic transition between multiple hybrid states in which cancer cells display both epithelial and mesenchymal phenotypes, confers survival advantages for cancer cells in the constantly changing environment. Therefore, understanding the molecular mechanisms regulating intermediate phenotypic states along the E–M spectrum is critical. Core EMT transcription factors (EMT-TFs), ZEB, SNAI and TWIST families, play an important role in EMT and its plasticity. In the present study we characterize FLASH as a regulator of EMP and multiple EMT-TFs. We demonstrate that loss of FLASH gives rise to a hybrid E/M phenotype with high epithelial scores even in the presence of TGFβ, as determined by computational methods using expression of predetermined sets of epithelial and mesenchymal genes. We demonstrate that FLASH is regulating expression of multiple cell junction proteins with an established role in cancer progression and that its role in EMT is independent of its histone biogenesis role. Further, we show that FLASH expression in cancer lines is inversely correlated with the epithelial score, consistent with its function as a repressor of the epithelial phenotype. Nonetheless, activation of a distinct set of mesenchymal markers concomitant with epithelial markers reveals the complex role of FLASH in EMT and indicates that intermediate E/M states could arise from opposing control by FLASH on different families of EMT-TFs.
