## Supplemental Table 5 for "Dual role of CASP8AP2/FLASH in regulating epithelial-to-mesenchymal (EMT) plasticity"

### Sheet: Sheet1
Gene ID	Symbol	PostFC
ENSG00000117862.11	TXNDC12	0.166935
ENSG00000196189.12	SEMA4A	0.201766
ENSG00000232725.1	U52111.14	0.214457
ENSG00000169402.15	RSPH10B2	0.221709
ENSG00000125954.12	CHURC1-FNTB	0.227758
ENSG00000273356.1	LINC02019	0.237451
ENSG00000234902.6	AC007879.2	0.239337
ENSG00000197467.13	COL13A1	0.25353
ENSG00000173110.7	HSPA6	0.267111
ENSG00000259171.1	RP11-903H12.5	0.271459
ENSG00000006837.11	CDKL3	0.283884
ENSG00000196950.13	SLC39A10	0.284613
ENSG00000242220.6	TCP10L	0.288732
ENSG00000167588.12	GPD1	0.292074
ENSG00000163053.10	SLC16A14	0.293315
ENSG00000142892.14	PIGK	0.295699
ENSG00000080819.6	CPOX	0.308137
ENSG00000090238.11	YPEL3	0.309753
ENSG00000072682.18	P4HA2	0.326888
ENSG00000118257.16	NRP2	0.345094
ENSG00000171791.12	BCL2	0.361417
ENSG00000117472.9	TSPAN1	0.368203
ENSG00000198400.11	NTRK1	0.373173
ENSG00000121039.9	RDH10	0.374354
ENSG00000049860.13	HEXB	0.375709
ENSG00000123684.12	LPGAT1	0.37683
ENSG00000145431.10	PDGFC	0.383335
ENSG00000162461.7	SLC25A34	0.386111
ENSG00000273611.4	ZNHIT3	0.387307
ENSG00000153162.8	BMP6	0.390041
ENSG00000164930.11	FZD6	0.392187
ENSG00000134470.20	IL15RA	0.39382
ENSG00000167701.13	GPT	0.399552
ENSG00000272275.1	RP11-791G15.2	0.406661
ENSG00000072042.12	RDH11	0.408135
ENSG00000116704.7	SLC35D1	0.408538
ENSG00000175334.7	BANF1	0.40885
ENSG00000206535.7	LNP1	0.411302
ENSG00000013561.17	RNF14	0.418258
ENSG00000144596.12	GRIP2	0.421305
ENSG00000198157.10	HMGN5	0.425668
ENSG00000185519.8	FAM131C	0.427924
ENSG00000151743.10	AMN1	0.43096
ENSG00000279026.1	RP3-414A15.12	0.431334
ENSG00000162496.8	DHRS3	0.438859
ENSG00000092108.20	SCFD1	0.442147
ENSG00000137393.9	RNF144B	0.452656
ENSG00000272808.3	RP11-66B24.7	0.454497
ENSG00000156050.8	FAM161B	0.456439
ENSG00000150764.13	DIXDC1	0.460116
ENSG00000110852.4	CLEC2B	0.460144
ENSG00000186187.11	ZNRF1	0.460375
ENSG00000231528.2	FAM225A	0.460409
ENSG00000113615.12	SEC24A	0.461542
ENSG00000178150.9	ZNF114	0.464485
ENSG00000123643.12	SLC36A1	0.465706
ENSG00000165169.10	DYNLT3	0.467407
ENSG00000153814.11	JAZF1	0.469497
ENSG00000154065.16	ANKRD29	0.469769
ENSG00000117151.12	CTBS	0.470345
ENSG00000069849.10	ATP1B3	0.47206
ENSG00000198794.11	SCAMP5	0.472122
ENSG00000165312.6	OTUD1	0.47308
ENSG00000185986.11	SDHAP3	0.475998
ENSG00000169499.14	PLEKHA2	0.480442
ENSG00000182518.13	FAM104B	0.486903
ENSG00000137842.6	TMEM62	0.48891
ENSG00000094841.13	UPRT	0.493033
ENSG00000089050.15	RBBP9	0.494501
ENSG00000149218.4	ENDOD1	0.495963
ENSG00000146281.5	PM20D2	0.49861
ENSG00000080824.18	HSP90AA1	0.502038
ENSG00000166402.8	TUB	0.502849
ENSG00000091513.14	TF	0.506087
ENSG00000151135.9	TMEM263	0.506741
ENSG00000120149.8	MSX2	0.508608
ENSG00000117308.14	GALE	0.509546
ENSG00000267740.5	AC024592.12	0.511889
ENSG00000182224.11	CYB5D1	0.512917
ENSG00000081320.10	STK17B	0.514449
ENSG00000134775.15	FHOD3	0.515898
ENSG00000214338.10	SOGA3	0.521423
ENSG00000147669.10	POLR2K	0.522626
ENSG00000156709.13	AIFM1	0.523067
ENSG00000115641.18	FHL2	0.523625
ENSG00000119943.12	PYROXD2	0.524574
ENSG00000131773.13	KHDRBS3	0.525124
ENSG00000198353.7	HOXC4	0.52712
ENSG00000023516.8	AKAP11	0.528923
ENSG00000115128.6	SF3B6	0.529347
ENSG00000153936.16	HS2ST1	0.52948
ENSG00000196262.13	PPIA	0.5308
ENSG00000111875.7	ASF1A	0.532323
ENSG00000221914.9	PPP2R2A	0.532342
ENSG00000188818.12	ZDHHC11	0.537898
ENSG00000204179.10	PTPN20	0.537959
ENSG00000164294.13	GPX8	0.539529
ENSG00000197006.13	METTL9	0.540156
ENSG00000119326.14	CTNNAL1	0.541825
ENSG00000162636.15	FAM102B	0.542651
ENSG00000173258.12	ZNF483	0.543695
ENSG00000174130.12	TLR6	0.544869
ENSG00000138134.11	STAMBPL1	0.546688
ENSG00000167641.10	PPP1R14A	0.546991
ENSG00000105281.12	SLC1A5	0.547905
ENSG00000169760.17	NLGN1	0.548134
ENSG00000198542.13	ITGBL1	0.549252
ENSG00000197822.10	OCLN	0.552164
ENSG00000257497.2	RP11-585P4.5	0.554999
ENSG00000237424.1	FOXD2-AS1	0.555329
ENSG00000224660.1	SH3BP5-AS1	0.556913
ENSG00000023909.9	GCLM	0.557004
ENSG00000130560.8	UBAC1	0.557961
ENSG00000011052.21	NME1-NME2	0.558044
ENSG00000147231.13	CXorf57	0.55989
ENSG00000100908.13	EMC9	0.560233
ENSG00000103528.16	SYT17	0.56025
ENSG00000128536.15	CDHR3	0.560389
ENSG00000115548.16	KDM3A	0.561526
ENSG00000100473.15	COCH	0.561724
ENSG00000104427.11	ZC2HC1A	0.564486
ENSG00000100744.14	GSKIP	0.565106
ENSG00000100220.11	RTCB	0.565439
ENSG00000164291.16	ARSK	0.565663
ENSG00000213190.3	MLLT11	0.566114
ENSG00000139173.9	TMEM117	0.567169
ENSG00000165959.11	CLMN	0.569345
ENSG00000118777.10	ABCG2	0.569703
ENSG00000165868.13	HSPA12A	0.570228
ENSG00000104967.6	NOVA2	0.570257
ENSG00000158290.16	CUL4B	0.572934
ENSG00000125629.14	INSIG2	0.573132
ENSG00000185033.14	SEMA4B	0.573423
ENSG00000176485.11	PLA2G16	0.57365
ENSG00000134324.11	LPIN1	0.57378
ENSG00000235884.3	LINC00941	0.575313
ENSG00000176428.5	VPS37D	0.575644
ENSG00000102804.14	TSC22D1	0.576586
ENSG00000263731.1	RP11-498C9.15	0.57659
ENSG00000065559.14	MAP2K4	0.578503
ENSG00000124571.17	XPO5	0.578726
ENSG00000100442.10	FKBP3	0.580404
ENSG00000205581.10	HMGN1	0.582074
ENSG00000188811.13	NHLRC3	0.582926
ENSG00000113719.15	ERGIC1	0.584882
ENSG00000126767.17	ELK1	0.585162
ENSG00000137877.9	SPTBN5	0.585598
ENSG00000105220.14	GPI	0.588883
ENSG00000152409.8	JMY	0.58903
ENSG00000163528.12	CHCHD4	0.590106
ENSG00000185201.16	IFITM2	0.590224
ENSG00000259112.2	NDUFC2-KCTD14	0.59085
ENSG00000107738.19	VSIR	0.591113
ENSG00000023734.10	STRAP	0.591246
ENSG00000084090.13	STARD7	0.59133
ENSG00000268262.1	CTC-246B18.8	0.59173
ENSG00000129696.12	TTI2	0.592292
ENSG00000260852.1	FBXL19-AS1	0.593427
ENSG00000186026.6	ZNF284	0.593678
ENSG00000116161.17	CACYBP	0.595262
ENSG00000065923.9	SLC9A7	0.595384
ENSG00000101911.12	PRPS2	0.595573
ENSG00000136122.15	BORA	0.596812
ENSG00000169598.15	DFFB	0.597086
ENSG00000120438.11	TCP1	0.597846
ENSG00000155096.13	AZIN1	0.598567
ENSG00000150093.18	ITGB1	0.598755
ENSG00000003056.7	M6PR	0.599638
ENSG00000004897.11	CDC27	0.600073
ENSG00000141576.14	RNF157	0.601386
ENSG00000157152.16	SYN2	0.601881
ENSG00000052126.14	PLEKHA5	0.602153
ENSG00000090674.15	MCOLN1	0.602326
ENSG00000128791.11	TWSG1	0.603216
ENSG00000148290.9	SURF1	0.604309
ENSG00000158301.18	GPRASP2	0.604889
ENSG00000120756.12	PLS1	0.605571
ENSG00000154328.15	NEIL2	0.606799
ENSG00000124225.15	PMEPA1	0.607402
ENSG00000204604.9	ZNF468	0.609462
ENSG00000104154.6	SLC30A4	0.6106
ENSG00000067596.10	DHX8	0.611298
ENSG00000115541.10	HSPE1	0.612322
ENSG00000096080.11	MRPS18A	0.612602
ENSG00000124357.12	NAGK	0.612953
ENSG00000213639.9	PPP1CB	0.614857
ENSG00000173281.4	PPP1R3B	0.61599
ENSG00000131187.9	F12	0.616564
ENSG00000279192.1	PWAR5	0.617101
ENSG00000102452.15	NALCN	0.618908
ENSG00000156113.22	KCNMA1	0.621942
ENSG00000185818.7	NAT8L	0.622469
ENSG00000188064.9	WNT7B	0.623458
ENSG00000130244.12	FAM98C	0.624425
ENSG00000184831.13	APOO	0.62568
ENSG00000213782.7	DDX47	0.625841
ENSG00000127334.10	DYRK2	0.626477
ENSG00000276334.1	AL133243.1	0.626991
ENSG00000189423.11	USP32P3	0.627831
ENSG00000171126.7	KCNG3	0.627903
ENSG00000170456.15	DENND5B	0.628699
ENSG00000121417.13	ZNF211	0.629134
ENSG00000179632.9	MAF1	0.630363
ENSG00000090060.17	PAPOLA	0.630418
ENSG00000060762.18	MPC1	0.631255
ENSG00000188372.14	ZP3	0.631663
ENSG00000115685.14	PPP1R7	0.632353
ENSG00000186470.13	BTN3A2	0.632657
ENSG00000026950.16	BTN3A1	0.632924
ENSG00000259781.1	HMGB1P6	0.634376
ENSG00000107771.15	CCSER2	0.634431
ENSG00000164187.6	LMBRD2	0.635581
ENSG00000141627.13	DYM	0.635823
ENSG00000114573.9	ATP6V1A	0.637822
ENSG00000064199.6	SPA17	0.638326
ENSG00000162819.11	BROX	0.639003
ENSG00000124532.14	MRS2	0.641339
ENSG00000127328.21	RAB3IP	0.643027
ENSG00000124155.17	PIGT	0.64372
ENSG00000132429.9	POPDC3	0.644649
ENSG00000197170.9	PSMD12	0.645391
ENSG00000065600.12	TMEM206	0.645666
ENSG00000182685.7	BRICD5	0.645838
ENSG00000138119.16	MYOF	0.648512
ENSG00000134153.9	EMC7	0.649115
ENSG00000143401.14	ANP32E	0.650597
ENSG00000100167.19	2019-09-03	0.651375
ENSG00000174501.14	ANKRD36C	0.653033
ENSG00000163389.10	POGLUT1	0.653229
ENSG00000172667.10	ZMAT3	0.653488
ENSG00000068912.13	ERLEC1	0.654087
ENSG00000148841.15	ITPRIP	0.65553
ENSG00000085231.13	AK6	0.655767
ENSG00000125449.6	ARMC7	0.656215
ENSG00000112992.16	NNT	0.656933
ENSG00000103811.15	CTSH	0.657021
ENSG00000121390.18	PSPC1	0.65722
ENSG00000136928.6	GABBR2	0.657282
ENSG00000170855.3	TRIAP1	0.658463
ENSG00000106615.9	RHEB	0.659512
ENSG00000157557.11	ETS2	0.659739
ENSG00000151694.12	ADAM17	0.660954
ENSG00000161179.13	YDJC	0.661381
ENSG00000131725.13	WDR44	0.661521
ENSG00000068366.19	ACSL4	0.661797
ENSG00000103342.12	GSPT1	0.662311
ENSG00000102580.14	DNAJC3	0.663646
ENSG00000006634.7	DBF4	0.663844
ENSG00000069869.15	NEDD4	0.664721
ENSG00000163378.13	EOGT	0.664929
ENSG00000261556.9	SMG1P7	0.665332
ENSG00000204410.14	MSH5	0.667857
ENSG00000177425.10	PAWR	0.667976
ENSG00000136243.16	NUPL2	0.66799
ENSG00000166260.10	COX11	0.670393
ENSG00000168273.7	SMIM4	0.670628
ENSG00000197978.9	GOLGA6L9	0.671822
ENSG00000165240.18	ATP7A	0.673011
ENSG00000051382.8	PIK3CB	0.6736
ENSG00000145685.13	LHFPL2	0.67367
ENSG00000138796.16	HADH	0.67401
ENSG00000239887.4	C1orf226	0.674654
ENSG00000171097.13	KYAT1	0.675183
ENSG00000164649.19	CDCA7L	0.67798
ENSG00000086848.14	ALG9	0.681141
ENSG00000065057.7	NTHL1	0.681452
ENSG00000072274.12	TFRC	0.681461
ENSG00000215883.10	CYB5RL	0.682584
ENSG00000243406.6	MRPS31P5	0.682647
ENSG00000099250.17	NRP1	0.683153
ENSG00000123179.13	EBPL	0.683343
ENSG00000042429.11	MED17	0.685171
ENSG00000154310.16	TNIK	0.685537
ENSG00000119421.6	NDUFA8	0.686348
ENSG00000198929.12	NOS1AP	0.68871
ENSG00000161960.14	EIF4A1	0.689233
ENSG00000131100.12	ATP6V1E1	0.689591
ENSG00000183770.5	FOXL2	0.690695
ENSG00000133302.12	SLF1	0.691522
ENSG00000100319.12	ZMAT5	0.692135
ENSG00000140280.13	LYSMD2	0.692549
ENSG00000147475.14	ERLIN2	0.692987
ENSG00000188026.12	RILPL1	0.693629
ENSG00000115239.21	ASB3	0.695247
ENSG00000083123.14	BCKDHB	0.695936
ENSG00000136986.9	DERL1	0.696072
ENSG00000050555.17	LAMC3	0.696896
ENSG00000131626.16	PPFIA1	0.697012
ENSG00000146054.17	TRIM7	0.69774
ENSG00000164074.14	ABHD18	0.698003
ENSG00000141428.16	C18orf21	0.69817
ENSG00000163069.12	SGCB	0.699792
ENSG00000154229.11	PRKCA	0.700088
ENSG00000170606.14	HSPA4	0.700204
ENSG00000088448.14	ANKRD10	0.700356
ENSG00000174013.7	FBXO45	0.700829
ENSG00000178409.13	BEND3	0.703013
ENSG00000142408.4	CACNG8	0.703577
ENSG00000102024.17	PLS3	0.703919
ENSG00000121743.3	GJA3	0.703991
ENSG00000221829.9	FANCG	0.705637
ENSG00000076242.14	MLH1	0.705935
ENSG00000110955.8	ATP5B	0.706306
ENSG00000134371.10	CDC73	0.706748
ENSG00000132688.10	NES	0.706842
ENSG00000111879.18	FAM184A	0.70702
ENSG00000099995.18	SF3A1	0.707935
ENSG00000040275.16	SPDL1	0.708039
ENSG00000046604.12	DSG2	0.708571
ENSG00000111802.13	TDP2	0.710378
ENSG00000115816.14	CEBPZ	0.711579
ENSG00000205323.8	SARNP	0.713457
ENSG00000170473.16	PYM1	0.71386
ENSG00000036054.12	TBC1D23	0.716072
ENSG00000197937.12	ZNF347	0.716078
ENSG00000169249.12	ZRSR2	0.716472
ENSG00000137547.8	MRPL15	0.718114
ENSG00000203666.12	EFCAB2	0.718729
ENSG00000101109.11	STK4	0.718808
ENSG00000175073.7	VCPIP1	0.71933
ENSG00000213619.9	NDUFS3	0.719924
ENSG00000170906.15	NDUFA3	0.720145
ENSG00000173757.9	STAT5B	0.72052
ENSG00000196976.7	LAGE3	0.720655
ENSG00000250479.8	CHCHD10	0.721008
ENSG00000214113.10	LYRM4	0.722439
ENSG00000105605.7	CACNG7	0.722595
ENSG00000119392.14	GLE1	0.722621
ENSG00000102699.5	PARP4	0.722801
ENSG00000109099.13	PMP22	0.723509
ENSG00000136819.15	C9orf78	0.723902
ENSG00000101871.14	MID1	0.724668
ENSG00000163539.16	CLASP2	0.724763
ENSG00000161217.11	PCYT1A	0.725595
ENSG00000170291.14	ELP5	0.72583
ENSG00000261609.5	GAN	0.727079
ENSG00000114988.11	LMAN2L	0.727226
ENSG00000176225.13	RTTN	0.727317
ENSG00000122547.10	EEPD1	0.727914
ENSG00000186162.10	CIDECP	0.728134
ENSG00000135336.14	ORC3	0.728378
ENSG00000139116.18	KIF21A	0.729415
ENSG00000104823.8	ECH1	0.731211
ENSG00000134882.15	UBAC2	0.73157
ENSG00000152492.13	CCDC50	0.732044
ENSG00000120137.6	PANK3	0.73231
ENSG00000180155.19	LYNX1	0.733751
ENSG00000105227.14	PRX	0.734104
ENSG00000197063.10	MAFG	0.734373
ENSG00000102390.10	PBDC1	0.736953
ENSG00000072134.15	EPN2	0.738341
ENSG00000145545.11	SRD5A1	0.738978
ENSG00000130312.6	MRPL34	0.739821
ENSG00000104687.12	GSR	0.740187
ENSG00000117697.14	NSL1	0.740712
ENSG00000130725.7	UBE2M	0.740848
ENSG00000080822.16	CLDND1	0.741819
ENSG00000125977.6	EIF2S2	0.74376
ENSG00000188566.13	NDOR1	0.744048
ENSG00000119042.16	SATB2	0.744913
ENSG00000173726.10	TOMM20	0.748218
ENSG00000185567.6	AHNAK2	0.749553
ENSG00000171453.17	POLR1C	0.749755
ENSG00000163781.12	TOPBP1	0.749829
ENSG00000129071.9	MBD4	0.749992
ENSG00000136146.14	MED4	0.751137
ENSG00000107262.18	BAG1	0.751288
ENSG00000138593.8	SECISBP2L	0.752139
ENSG00000144591.18	GMPPA	0.752378
ENSG00000146731.10	CCT6A	0.752485
ENSG00000065911.11	MTHFD2	0.753125
ENSG00000171204.12	TMEM126B	0.753389
ENSG00000162408.10	NOL9	0.75353
ENSG00000245694.9	CRNDE	0.755193
ENSG00000100852.12	ARHGAP5	0.755791
ENSG00000140105.17	WARS	0.755972
ENSG00000123609.10	NMI	0.756273
ENSG00000154305.16	MIA3	0.756976
ENSG00000141756.18	FKBP10	0.757732
ENSG00000122729.18	ACO1	0.758385
ENSG00000117133.10	RPF1	0.758789
ENSG00000142230.11	SAE1	0.761409
ENSG00000114388.12	NPRL2	0.763116
ENSG00000176476.8	SGF29	0.763555
ENSG00000141452.9	C18orf8	0.763855
ENSG00000198356.11	ASNA1	0.764472
ENSG00000138085.16	ATRAID	0.76546
ENSG00000167600.13	CYP2S1	0.765837
ENSG00000153208.16	MERTK	0.766326
ENSG00000048991.16	R3HDM1	0.766685
ENSG00000148153.13	INIP	0.767669
ENSG00000171103.10	TRMT61B	0.768898
ENSG00000164574.15	GALNT10	0.76942
ENSG00000137502.9	RAB30	0.769508
ENSG00000196465.10	MYL6B	0.770185
ENSG00000124496.12	TRERF1	0.770414
ENSG00000129493.14	HEATR5A	0.770862
ENSG00000112146.16	FBXO9	0.772006
ENSG00000141367.11	CLTC	0.772405
ENSG00000196876.15	SCN8A	0.772962
ENSG00000139697.13	SBNO1	0.773791
ENSG00000115944.14	COX7A2L	0.774
ENSG00000164172.18	MOCS2	0.774709
ENSG00000106245.10	BUD31	0.775327
ENSG00000094631.18	HDAC6	0.777168
ENSG00000140299.11	BNIP2	0.778364
ENSG00000103978.15	TMEM87A	0.778776
ENSG00000180694.13	TMEM64	0.778925
ENSG00000130813.17	C19orf66	0.779235
ENSG00000179218.13	CALR	0.780521
ENSG00000115756.12	HPCAL1	0.780832
ENSG00000111696.11	NT5DC3	0.78207
ENSG00000146457.14	WTAP	0.782077
ENSG00000083099.10	LYRM2	0.782679
ENSG00000137269.14	LRRC1	0.782927
ENSG00000144224.16	UBXN4	0.783953
ENSG00000148187.17	MRRF	0.784319
ENSG00000152270.8	PDE3B	0.784649
ENSG00000076924.11	XAB2	0.784987
ENSG00000102225.15	CDK16	0.785975
ENSG00000136710.9	CCDC115	0.786481
ENSG00000196655.11	TRAPPC4	0.786789
ENSG00000148120.16	C9orf3	0.788158
ENSG00000147180.16	ZNF711	0.788241
ENSG00000099795.6	NDUFB7	0.789381
ENSG00000163444.11	TMEM183A	0.789638
ENSG00000206527.9	HACD2	0.790135
ENSG00000106524.8	ANKMY2	0.790154
ENSG00000122705.16	CLTA	0.791037
ENSG00000228315.11	GUSBP11	0.791694
ENSG00000198346.10	ZNF813	0.792181
ENSG00000188549.12	C15orf52	0.792514
ENSG00000138660.11	AP1AR	0.792968
ENSG00000113916.17	BCL6	0.793218
ENSG00000143303.11	RRNAD1	0.794595
ENSG00000178202.12	KDELC2	0.79778
ENSG00000014641.17	MDH1	0.798392
ENSG00000138381.9	ASNSD1	0.799115
ENSG00000164405.10	UQCRQ	0.800394
ENSG00000078237.6	TIGAR	0.800616
ENSG00000121900.18	TMEM54	0.801994
ENSG00000121236.20	TRIM6	0.802058
ENSG00000166965.12	RCCD1	0.802715
ENSG00000121579.12	NAA50	0.803356
ENSG00000105193.8	RPS16	0.804578
ENSG00000070961.15	ATP2B1	0.805049
ENSG00000101160.13	CTSZ	0.80535
ENSG00000146007.10	ZMAT2	0.805547
ENSG00000100890.15	KIAA0391	0.806067
ENSG00000100865.14	CINP	0.807601
ENSG00000137409.19	MTCH1	0.80772
ENSG00000087448.9	KLHL42	0.80874
ENSG00000100580.7	TMED8	0.808967
ENSG00000174231.16	PRPF8	0.812585
ENSG00000134444.13	KIAA1468	0.813934
ENSG00000173480.10	ZNF417	0.814543
ENSG00000163468.14	CCT3	0.815288
ENSG00000214194.8	LINC00998	0.816674
ENSG00000117899.10	MESDC2	0.818286
ENSG00000112983.17	BRD8	0.81899
ENSG00000123131.12	PRDX4	0.819898
ENSG00000132842.13	AP3B1	0.820851
ENSG00000260549.1	MT1L	0.821042
ENSG00000109606.12	DHX15	0.82185
ENSG00000113522.13	RAD50	0.823609
ENSG00000040487.12	PQLC2	0.823611
ENSG00000116251.9	RPL22	0.823979
ENSG00000110888.17	CAPRIN2	0.826383
ENSG00000105939.12	ZC3HAV1	0.829473
ENSG00000166452.11	AKIP1	0.83434
ENSG00000116266.10	STXBP3	0.834958
ENSG00000104957.13	CCDC130	0.835491
ENSG00000213593.9	TMX2	0.836866
ENSG00000068308.13	OTUD5	0.839655
ENSG00000105568.17	PPP2R1A	0.842191
ENSG00000141198.14	TOM1L1	0.843635
ENSG00000138032.20	PPM1B	0.844778
ENSG00000140526.17	ABHD2	0.846731
ENSG00000126001.15	CEP250	0.846961
ENSG00000121022.13	COPS5	0.848859
ENSG00000085662.13	AKR1B1	0.856048
ENSG00000095787.21	WAC	0.856286
ENSG00000135966.12	TGFBRAP1	0.85629
ENSG00000142168.14	SOD1	0.856566
ENSG00000115762.16	PLEKHB2	0.856575
ENSG00000126088.13	UROD	0.858275
ENSG00000125484.11	GTF3C4	0.858651
ENSG00000127603.23	MACF1	0.863139
ENSG00000137831.14	UACA	0.863186
ENSG00000102572.14	STK24	0.863705
ENSG00000103512.14	NOMO1	0.864371
ENSG00000169967.16	MAP3K2	0.86732
ENSG00000111057.10	KRT18	0.870914
ENSG00000115970.18	THADA	0.872648
ENSG00000137207.11	YIPF3	0.874227
ENSG00000103429.10	BFAR	0.875829
ENSG00000182718.16	ANXA2	0.880417
ENSG00000180182.10	MED14	0.88067
ENSG00000115307.16	AUP1	0.88331
ENSG00000017260.19	ATP2C1	0.884103
ENSG00000144028.14	SNRNP200	0.88582
ENSG00000070087.13	PFN2	0.885887
ENSG00000138074.14	SLC5A6	0.887703
ENSG00000063177.12	RPL18	0.887891
ENSG00000102753.9	KPNA3	0.889475
ENSG00000062194.15	GPBP1	0.897629
ENSG00000138031.14	ADCY3	0.903752
ENSG00000221983.7	UBA52	0.904944
ENSG00000006125.17	AP2B1	0.915129
ENSG00000025796.13	SEC63	0.919535
ENSG00000124422.11	USP22	1.09874
ENSG00000068650.18	ATP11A	1.10027
ENSG00000142676.12	RPL11	1.10566
ENSG00000128524.4	ATP6V1F	1.10919
ENSG00000073614.12	KDM5A	1.11088
ENSG00000177830.17	CHID1	1.11588
ENSG00000038382.18	TRIO	1.12425
ENSG00000138592.13	USP8	1.12775
ENSG00000107581.12	EIF3A	1.12993
ENSG00000105393.15	BABAM1	1.13008
ENSG00000175931.12	UBE2O	1.13349
ENSG00000132254.12	ARFIP2	1.13462
ENSG00000102081.13	FMR1	1.13484
ENSG00000078369.17	GNB1	1.13701
ENSG00000136231.13	IGF2BP3	1.13766
ENSG00000167986.13	DDB1	1.13937
ENSG00000163930.9	BAP1	1.14002
ENSG00000183530.13	PRR14L	1.14131
ENSG00000100425.18	BRD1	1.14416
ENSG00000103335.21	PIEZO1	1.145
ENSG00000105063.18	PPP6R1	1.14508
ENSG00000128829.11	EIF2AK4	1.14641
ENSG00000174233.11	ADCY6	1.14716
ENSG00000126903.15	SLC10A3	1.148
ENSG00000230124.6	ACBD6	1.14819
ENSG00000215301.9	DDX3X	1.14913
ENSG00000089154.10	GCN1	1.15052
ENSG00000011566.14	MAP4K3	1.15248
ENSG00000005889.15	ZFX	1.15252
ENSG00000131508.15	UBE2D2	1.15505
ENSG00000116212.14	LRRC42	1.15581
ENSG00000174444.14	RPL4	1.15777
ENSG00000141551.14	CSNK1D	1.15825
ENSG00000157800.17	SLC37A3	1.15893
ENSG00000133606.10	MKRN1	1.15917
ENSG00000148737.16	TCF7L2	1.16
ENSG00000120314.18	WDR55	1.16166
ENSG00000140497.16	SCAMP2	1.16239
ENSG00000149196.15	HIKESHI	1.16249
ENSG00000253352.8	TUG1	1.16407
ENSG00000168734.13	PKIG	1.16439
ENSG00000198431.15	TXNRD1	1.16474
ENSG00000168118.11	RAB4A	1.16643
ENSG00000033100.16	CHPF2	1.16853
ENSG00000072803.17	FBXW11	1.16892
ENSG00000163625.15	WDFY3	1.16908
ENSG00000198589.10	LRBA	1.17069
ENSG00000119912.15	IDE	1.17133
ENSG00000009335.17	UBE3C	1.17141
ENSG00000166224.16	SGPL1	1.1731
ENSG00000188612.11	SUMO2	1.17453
ENSG00000103549.21	RNF40	1.17488
ENSG00000144118.13	RALB	1.1762
ENSG00000134717.17	BTF3L4	1.17764
ENSG00000166619.12	BLCAP	1.18067
ENSG00000150527.16	CTAGE5	1.18142
ENSG00000135317.12	SNX14	1.1818
ENSG00000123575.8	FAM199X	1.18423
ENSG00000126005.16	MMP24-AS1	1.18535
ENSG00000164654.15	MIOS	1.18547
ENSG00000109929.9	SC5D	1.18632
ENSG00000160194.17	NDUFV3	1.18803
ENSG00000082781.11	ITGB5	1.18844
ENSG00000122406.12	RPL5	1.19065
ENSG00000134884.13	ARGLU1	1.19116
ENSG00000066933.15	MYO9A	1.19142
ENSG00000166348.18	USP54	1.1923
ENSG00000270647.5	TAF15	1.19469
ENSG00000178691.10	SUZ12	1.19528
ENSG00000100888.12	CHD8	1.19589
ENSG00000168028.13	RPSA	1.19943
ENSG00000206418.3	RAB12	1.19964
ENSG00000146834.13	MEPCE	1.20038
ENSG00000115091.11	ACTR3	1.20071
ENSG00000166484.19	MAPK7	1.20078
ENSG00000165733.7	BMS1	1.20284
ENSG00000146282.17	RARS2	1.20355
ENSG00000125503.12	PPP1R12C	1.20451
ENSG00000103994.16	ZNF106	1.20459
ENSG00000087274.16	ADD1	1.20729
ENSG00000196159.11	FAT4	1.20731
ENSG00000180185.11	FAHD1	1.21029
ENSG00000090565.15	RAB11FIP3	1.21232
ENSG00000088179.8	PTPN4	1.21288
ENSG00000239900.12	ADSL	1.21315
ENSG00000183597.15	TANGO2	1.21392
ENSG00000100568.10	VTI1B	1.21621
ENSG00000196367.12	TRRAP	1.21685
ENSG00000106799.12	TGFBR1	1.21741
ENSG00000211455.7	STK38L	1.21742
ENSG00000119820.10	YIPF4	1.21796
ENSG00000112078.13	KCTD20	1.21799
ENSG00000162512.15	SDC3	1.21973
ENSG00000080189.14	SLC35C2	1.21974
ENSG00000136238.17	RAC1	1.22015
ENSG00000100441.9	KHNYN	1.22041
ENSG00000117362.12	APH1A	1.22147
ENSG00000049245.12	VAMP3	1.22159
ENSG00000160299.16	PCNT	1.22262
ENSG00000107672.14	NSMCE4A	1.2248
ENSG00000170638.9	TRABD	1.22828
ENSG00000198060.9	2019-03-05	1.22861
ENSG00000175105.6	ZNF654	1.23002
ENSG00000003756.16	RBM5	1.23006
ENSG00000115415.18	STAT1	1.23115
ENSG00000170619.9	COMMD5	1.23274
ENSG00000020129.15	NCDN	1.23295
ENSG00000027847.13	B4GALT7	1.23401
ENSG00000169718.17	DUS1L	1.23518
ENSG00000226752.9	PSMD5-AS1	1.23578
ENSG00000180008.8	SOCS4	1.23617
ENSG00000213064.9	SFT2D2	1.23653
ENSG00000273136.6	NBPF26	1.23716
ENSG00000110321.16	EIF4G2	1.23905
ENSG00000026652.13	AGPAT4	1.24087
ENSG00000198585.11	NUDT16	1.24145
ENSG00000137764.19	MAP2K5	1.24169
ENSG00000127511.9	SIN3B	1.2436
ENSG00000173020.10	GRK2	1.24461
ENSG00000159692.15	CTBP1	1.24558
ENSG00000143442.21	POGZ	1.24583
ENSG00000198818.9	SFT2D1	1.24589
ENSG00000153317.14	ASAP1	1.24645
ENSG00000168461.12	RAB31	1.2466
ENSG00000110497.14	AMBRA1	1.25116
ENSG00000105447.12	GRWD1	1.25148
ENSG00000134452.19	FBXO18	1.25218
ENSG00000110583.12	NAA40	1.25363
ENSG00000213923.11	CSNK1E	1.25432
ENSG00000198034.10	RPS4X	1.2547
ENSG00000166272.16	WBP1L	1.25493
ENSG00000161013.16	MGAT4B	1.25518
ENSG00000224051.6	CPTP	1.25538
ENSG00000021355.12	SERPINB1	1.25906
ENSG00000013503.9	POLR3B	1.26358
ENSG00000175137.10	SH3BP5L	1.2638
ENSG00000140575.12	IQGAP1	1.26419
ENSG00000180263.13	FGD6	1.26471
ENSG00000188786.9	MTF1	1.26528
ENSG00000197562.9	RAB40C	1.26606
ENSG00000139112.10	GABARAPL1	1.26637
ENSG00000105662.15	CRTC1	1.26766
ENSG00000107758.15	PPP3CB	1.26776
ENSG00000066117.14	SMARCD1	1.26791
ENSG00000119397.16	CNTRL	1.27029
ENSG00000165280.15	VCP	1.27076
ENSG00000205726.14	ITSN1	1.27106
ENSG00000132356.11	PRKAA1	1.2712
ENSG00000196961.12	AP2A1	1.27143
ENSG00000124172.9	ATP5E	1.27212
ENSG00000167770.11	OTUB1	1.27337
ENSG00000182979.17	MTA1	1.27352
ENSG00000197114.11	ZGPAT	1.27356
ENSG00000197702.11	PARVA	1.27427
ENSG00000258289.8	CHURC1	1.2746
ENSG00000079432.7	CIC	1.27558
ENSG00000119782.13	FKBP1B	1.27627
ENSG00000146463.11	ZMYM4	1.27629
ENSG00000177954.11	RPS27	1.27649
ENSG00000180543.4	TSPYL5	1.27772
ENSG00000181827.14	RFX7	1.27865
ENSG00000039650.11	PNKP	1.28116
ENSG00000103876.11	FAH	1.28554
ENSG00000174939.10	ASPHD1	1.28722
ENSG00000075539.13	FRYL	1.2873
ENSG00000172123.12	SLFN12	1.28811
ENSG00000177352.9	CCDC71	1.28815
ENSG00000137815.14	RTF1	1.28877
ENSG00000111540.15	RAB5B	1.28952
ENSG00000126214.21	KLC1	1.2905
ENSG00000177225.16	PDDC1	1.29161
ENSG00000143093.14	STRIP1	1.29294
ENSG00000181885.18	CLDN7	1.29584
ENSG00000105556.11	MIER2	1.29668
ENSG00000065308.4	TRAM2	1.2972
ENSG00000069275.12	NUCKS1	1.2974
ENSG00000169871.12	TRIM56	1.29934
ENSG00000082641.15	NFE2L1	1.29982
ENSG00000164252.12	AGGF1	1.30077
ENSG00000147912.12	FBXO10	1.30084
ENSG00000140948.11	ZCCHC14	1.30084
ENSG00000177674.15	AGTRAP	1.30181
ENSG00000009413.15	REV3L	1.30254
ENSG00000166913.12	YWHAB	1.30255
ENSG00000100034.13	PPM1F	1.30323
ENSG00000073417.14	PDE8A	1.30377
ENSG00000088854.12	C20orf194	1.30505
ENSG00000166326.6	TRIM44	1.30711
ENSG00000100239.15	PPP6R2	1.30735
ENSG00000169635.9	HIC2	1.30929
ENSG00000158286.12	RNF207	1.30963
ENSG00000147162.13	OGT	1.30987
ENSG00000079277.19	MKNK1	1.31073
ENSG00000110237.3	ARHGEF17	1.31109
ENSG00000186716.20	BCR	1.31178
ENSG00000234616.8	JRK	1.3125
ENSG00000109670.13	FBXW7	1.31272
ENSG00000105136.20	ZNF419	1.31309
ENSG00000081791.8	KIAA0141	1.31313
ENSG00000183723.12	CMTM4	1.31332
ENSG00000159335.15	PTMS	1.31338
ENSG00000080200.9	CRYBG3	1.31353
ENSG00000092871.16	RFFL	1.31422
ENSG00000149743.13	TRPT1	1.31742
ENSG00000171617.13	ENC1	1.3197
ENSG00000111605.16	CPSF6	1.31978
ENSG00000120733.13	KDM3B	1.32092
ENSG00000101752.11	MIB1	1.32147
ENSG00000137802.13	MAPKBP1	1.32169
ENSG00000160218.12	TRAPPC10	1.32296
ENSG00000229117.8	RPL41	1.32362
ENSG00000205339.9	IPO7	1.3241
ENSG00000183943.5	PRKX	1.32422
ENSG00000180104.15	EXOC3	1.32584
ENSG00000165915.13	SLC39A13	1.32807
ENSG00000269858.5	EGLN2	1.32816
ENSG00000141279.15	NPEPPS	1.32892
ENSG00000115325.13	DOK1	1.3294
ENSG00000164880.15	INTS1	1.32977
ENSG00000272455.1	RP4-758J18.13	1.32985
ENSG00000114850.6	SSR3	1.33066
ENSG00000182446.13	NPLOC4	1.33148
ENSG00000129925.10	TMEM8A	1.33151
ENSG00000145882.10	PCYOX1L	1.33194
ENSG00000250571.6	GLI4	1.33314
ENSG00000055332.16	EIF2AK2	1.33508
ENSG00000172057.9	ORMDL3	1.33586
ENSG00000148824.18	MTG1	1.33706
ENSG00000109790.16	KLHL5	1.33844
ENSG00000178814.16	OPLAH	1.33902
ENSG00000007520.3	TSR3	1.3414
ENSG00000061273.17	HDAC7	1.342
ENSG00000153113.23	CAST	1.343
ENSG00000115649.15	CNPPD1	1.3433
ENSG00000196924.14	FLNA	1.34338
ENSG00000173156.6	RHOD	1.34377
ENSG00000113761.11	ZNF346	1.34486
ENSG00000065989.15	PDE4A	1.34611
ENSG00000128641.18	MYO1B	1.34876
ENSG00000100280.16	AP1B1	1.35398
ENSG00000006607.13	FARP2	1.35439
ENSG00000149243.15	KLHL35	1.3561
ENSG00000225830.12	ERCC6	1.35612
ENSG00000185404.16	SP140L	1.35723
ENSG00000176022.4	B3GALT6	1.35825
ENSG00000122490.18	PQLC1	1.35827
ENSG00000082258.12	CCNT2	1.35932
ENSG00000175182.14	FAM131A	1.36295
ENSG00000168887.10	C2orf68	1.36332
ENSG00000240694.8	PNMA2	1.36532
ENSG00000105738.10	SIPA1L3	1.36643
ENSG00000167632.14	TRAPPC9	1.36681
ENSG00000100650.15	SRSF5	1.36875
ENSG00000123124.13	WWP1	1.37074
ENSG00000130522.5	JUND	1.37078
ENSG00000153179.12	RASSF3	1.37134
ENSG00000145901.14	TNIP1	1.37174
ENSG00000100226.15	GTPBP1	1.37377
ENSG00000135127.11	BICDL1	1.37546
ENSG00000150457.8	LATS2	1.37731
ENSG00000143633.12	C1orf131	1.37785
ENSG00000179051.13	RCC2	1.37797
ENSG00000099904.15	ZDHHC8	1.37884
ENSG00000118046.14	STK11	1.37954
ENSG00000103042.8	SLC38A7	1.38316
ENSG00000179387.9	ELMOD2	1.38397
ENSG00000100836.10	PABPN1	1.38541
ENSG00000064666.14	CNN2	1.38775
ENSG00000197386.10	HTT	1.38792
ENSG00000158805.11	ZNF276	1.38855
ENSG00000121289.17	CEP89	1.39008
ENSG00000160613.12	PCSK7	1.3902
ENSG00000114383.9	TUSC2	1.39036
ENSG00000070047.11	PHRF1	1.39427
ENSG00000116871.15	MAP7D1	1.39445
ENSG00000146067.15	FAM193B	1.39552
ENSG00000205922.4	ONECUT3	1.3965
ENSG00000215190.9	LINC00680	1.39795
ENSG00000167220.11	HDHD2	1.3987
ENSG00000111450.13	STX2	1.39989
ENSG00000119900.7	OGFRL1	1.40028
ENSG00000224287.2	MSL3P1	1.40041
ENSG00000178209.14	PLEC	1.40052
ENSG00000241553.12	ARPC4	1.40273
ENSG00000135596.17	MICAL1	1.40274
ENSG00000135535.15	CD164	1.40762
ENSG00000165105.9	RASEF	1.41008
ENSG00000021762.19	OSBPL5	1.41054
ENSG00000044115.20	CTNNA1	1.41171
ENSG00000160216.18	AGPAT3	1.414
ENSG00000161791.13	FMNL3	1.42355
ENSG00000159267.14	HLCS	1.42395
ENSG00000227372.11	TP73-AS1	1.42475
ENSG00000196821.9	C6orf106	1.42546
ENSG00000197302.10	ZNF720	1.42799
ENSG00000237765.6	FAM200B	1.42813
ENSG00000185189.17	NRBP2	1.42846
ENSG00000162434.11	JAK1	1.42889
ENSG00000132849.19	PATJ	1.42928
ENSG00000134294.13	SLC38A2	1.43058
ENSG00000136940.13	PDCL	1.43065
ENSG00000145916.18	RMND5B	1.43077
ENSG00000153560.11	UBP1	1.43158
ENSG00000174099.10	MSRB3	1.43301
ENSG00000158156.7	XKR8	1.43468
ENSG00000159658.10	EFCAB14	1.43471
ENSG00000117139.16	KDM5B	1.43487
ENSG00000196312.12	MFSD14C	1.43573
ENSG00000187605.15	TET3	1.43654
ENSG00000141526.16	SLC16A3	1.43805
ENSG00000197694.15	SPTAN1	1.43851
ENSG00000131323.14	TRAF3	1.439
ENSG00000197461.13	PDGFA	1.43928
ENSG00000143774.16	GUK1	1.44121
ENSG00000198752.10	CDC42BPB	1.44379
ENSG00000133935.6	C14orf1	1.44403
ENSG00000146278.10	PNRC1	1.44511
ENSG00000100478.14	AP4S1	1.44738
ENSG00000111271.14	ACAD10	1.44836
ENSG00000109756.8	RAPGEF2	1.45009
ENSG00000120889.12	TNFRSF10B	1.45009
ENSG00000155980.11	KIF5A	1.45124
ENSG00000129968.15	ABHD17A	1.45464
ENSG00000166169.16	POLL	1.4574
ENSG00000271383.6	NBPF19	1.46059
ENSG00000254154.8	RP4-798P15.3	1.46084
ENSG00000090097.21	PCBP4	1.46215
ENSG00000242498.7	ARPIN	1.4623
ENSG00000231925.11	TAPBP	1.46356
ENSG00000111276.10	CDKN1B	1.46702
ENSG00000162341.16	TPCN2	1.4672
ENSG00000160685.13	ZBTB7B	1.47035
ENSG00000131943.17	C19orf12	1.47059
ENSG00000252690.3	SCARNA15	1.4707
ENSG00000118263.14	KLF7	1.47086
ENSG00000050327.14	ARHGEF5	1.47112
ENSG00000107959.15	PITRM1	1.47215
ENSG00000100403.11	ZC3H7B	1.47252
ENSG00000198920.9	KIAA0753	1.47323
ENSG00000146083.11	RNF44	1.47401
ENSG00000241839.9	PLEKHO2	1.47604
ENSG00000166025.17	AMOTL1	1.47832
ENSG00000125520.13	SLC2A4RG	1.47894
ENSG00000204959.4	ARHGEF34P	1.48271
ENSG00000235890.2	TSPEAR-AS1	1.48542
ENSG00000176715.15	ACSF3	1.49202
ENSG00000183828.14	NUDT14	1.49241
ENSG00000151208.16	DLG5	1.49555
ENSG00000086544.2	ITPKC	1.4958
ENSG00000108443.13	RPS6KB1	1.50376
ENSG00000111671.9	SPSB2	1.5055
ENSG00000173068.17	BNC2	1.50708
ENSG00000184009.9	ACTG1	1.50718
ENSG00000148832.15	PAOX	1.50722
ENSG00000055732.12	MCOLN3	1.50998
ENSG00000110090.12	CPT1A	1.51176
ENSG00000173548.8	SNX33	1.51206
ENSG00000077238.13	IL4R	1.51635
ENSG00000157617.16	C2CD2	1.51769
ENSG00000255150.2	EID3	1.51832
ENSG00000099814.15	CEP170B	1.51994
ENSG00000103152.11	MPG	1.52105
ENSG00000214021.15	TTLL3	1.5239
ENSG00000172650.13	AGAP5	1.52443
ENSG00000179630.10	LACC1	1.52596
ENSG00000164211.12	STARD4	1.53169
ENSG00000197930.12	ERO1A	1.53247
ENSG00000213214.4	ARHGEF35	1.53412
ENSG00000054611.13	TBC1D22A	1.53678
ENSG00000052802.12	MSMO1	1.53919
ENSG00000166507.17	NDST2	1.54252
ENSG00000132003.9	ZSWIM4	1.54448
ENSG00000099622.13	CIRBP	1.54765
ENSG00000256514.1	AP003419.11	1.54833
ENSG00000167470.12	MIDN	1.56575
ENSG00000170293.8	CMTM8	1.56792
ENSG00000224870.6	RP4-758J18.2	1.57093
ENSG00000008083.13	JARID2	1.57591
ENSG00000198728.10	LDB1	1.57793
ENSG00000203896.9	LIME1	1.57884
ENSG00000196943.12	NOP9	1.58198
ENSG00000267519.5	CTD-3252C9.4	1.5892
ENSG00000146530.11	VWDE	1.59107
ENSG00000166352.15	C11orf74	1.59531
ENSG00000164442.9	CITED2	1.5954
ENSG00000118369.12	USP35	1.60171
ENSG00000106571.12	GLI3	1.60376
ENSG00000133597.10	ADCK2	1.60407
ENSG00000135486.17	HNRNPA1	1.60407
ENSG00000187838.16	PLSCR3	1.606
ENSG00000197712.11	FAM114A1	1.60852
ENSG00000165406.15	2019-03-08	1.61033
ENSG00000181830.8	SLC35C1	1.61222
ENSG00000181588.16	MEX3D	1.61273
ENSG00000181638.17	ZFP41	1.62366
ENSG00000197324.8	LRP10	1.62387
ENSG00000116133.11	DHCR24	1.63178
ENSG00000148411.7	NACC2	1.64013
ENSG00000172795.15	DCP2	1.64218
ENSG00000280351.2	CTD-2561B21.8	1.65047
ENSG00000186480.12	INSIG1	1.6597
ENSG00000155903.11	RASA2	1.65975
ENSG00000035403.17	VCL	1.65983
ENSG00000144560.14	VGLL4	1.66326
ENSG00000273270.1	RP11-212P7.2	1.66736
ENSG00000198355.4	PIM3	1.6773
ENSG00000040199.18	PHLPP2	1.69348
ENSG00000119242.8	CCDC92	1.69498
ENSG00000183248.11	PRR36	1.69636
ENSG00000186106.11	ANKRD46	1.69675
ENSG00000176720.4	BOK	1.70034
ENSG00000132510.10	KDM6B	1.71255
ENSG00000125753.13	VASP	1.71688
ENSG00000150722.10	PPP1R1C	1.72134
ENSG00000058453.16	CROCC	1.72316
ENSG00000180758.11	GPR157	1.72345
ENSG00000256806.5	C17orf100	1.72512
ENSG00000185386.14	MAPK11	1.72602
ENSG00000132881.11	RSG1	1.7331
ENSG00000078687.17	TNRC6C	1.75076
ENSG00000099364.16	FBXL19	1.75412
ENSG00000070413.19	DGCR2	1.77416
ENSG00000127720.7	METTL25	1.77895
ENSG00000168702.17	LRP1B	1.77963
ENSG00000075624.13	ACTB	1.78119
ENSG00000185650.9	ZFP36L1	1.78309
ENSG00000155265.10	GOLGA7B	1.78615
ENSG00000232759.1	AC002480.3	1.79455
ENSG00000128274.15	A4GALT	1.80705
ENSG00000071242.11	RPS6KA2	1.81253
ENSG00000154240.16	CEP112	1.8139
ENSG00000269399.2	CTD-3222D19.12	1.82249
ENSG00000139318.7	DUSP6	1.83012
ENSG00000168916.15	ZNF608	1.83766
ENSG00000171345.13	KRT19	1.83997
ENSG00000272374.1	RP3-329A5.8	1.85088
ENSG00000117395.12	EBNA1BP2	1.85135
ENSG00000139192.11	TAPBPL	1.85175
ENSG00000175274.18	TP53I11	1.85775
ENSG00000159214.12	CCDC24	1.85884
ENSG00000099785.10	2019-03-02	1.87433
ENSG00000162878.12	PKDCC	1.87472
ENSG00000160190.13	SLC37A1	1.87553
ENSG00000213977.7	TAX1BP3	1.88118
ENSG00000105810.9	CDK6	1.88781
ENSG00000160691.18	SHC1	1.89099
ENSG00000116017.10	ARID3A	1.8928
ENSG00000071246.10	VASH1	1.89591
ENSG00000150630.3	VEGFC	1.90167
ENSG00000273000.5	KB-1572G7.2	1.9057
ENSG00000139645.9	ANKRD52	1.90718
ENSG00000276855.1	CTD-3157E16.2	1.91061
ENSG00000124766.6	SOX4	1.93196
ENSG00000120833.13	SOCS2	1.94967
ENSG00000135842.16	FAM129A	1.96864
ENSG00000196693.14	ZNF33B	1.97247
ENSG00000254901.7	BORCS8	1.99525
ENSG00000146966.12	DENND2A	2.00274
ENSG00000136158.11	SPRY2	2.01219
ENSG00000099875.14	MKNK2	2.02231
ENSG00000076641.4	PAG1	2.02975
ENSG00000171608.15	PIK3CD	2.05245
ENSG00000159792.9	PSKH1	2.07585
ENSG00000270362.1	HMGN3-AS1	2.0822
ENSG00000272030.1	RP1-178F15.4	2.09351
ENSG00000179277.9	MEIS3P1	2.10108
ENSG00000180921.6	FAM83H	2.10399
ENSG00000003147.17	ICA1	2.10433
ENSG00000163251.3	FZD5	2.13345
ENSG00000172318.5	B3GALT1	2.15913
ENSG00000164116.16	GUCY1A3	2.16502
ENSG00000104883.7	PEX11G	2.18403
ENSG00000101333.16	PLCB4	2.25816
ENSG00000106546.12	AHR	2.26563
ENSG00000223749.9	MIR503HG	2.26634
ENSG00000279495.1	RP11-521B24.4	2.27202
ENSG00000170469.10	SPATA24	2.28105
ENSG00000043591.5	ADRB1	2.28782
ENSG00000113205.5	PCDHB3	2.30173
ENSG00000260563.3	RP13-516M14.1	2.30701
ENSG00000151224.12	MAT1A	2.31163
ENSG00000269940.1	RP11-73M18.7	2.32746
ENSG00000145632.14	PLK2	2.35341
ENSG00000205740.2	RP11-363N22.3	2.43605
ENSG00000255819.7	KLRC4-KLRK1	2.43946
ENSG00000179674.3	ARL14	2.45498
ENSG00000130589.16	HELZ2	2.50142
ENSG00000171435.13	KSR2	2.52891
ENSG00000148426.12	PROSER2	2.54772
ENSG00000272323.1	CTD-2517O10.6	2.59978
ENSG00000259642.2	ST20-AS1	2.60538
ENSG00000163347.5	CLDN1	2.6351
ENSG00000196366.3	C9orf163	2.63885
ENSG00000125531.6	FNDC11	2.66419
ENSG00000213859.4	KCTD11	2.74893
ENSG00000277287.1	RP4-794I6.4	2.81679
ENSG00000169896.16	ITGAM	2.82023
ENSG00000269958.1	RP11-73M18.8	2.83811
ENSG00000265451.1	RP11-204L24.2	2.84316
ENSG00000187764.11	SEMA4D	2.85435
ENSG00000157423.17	HYDIN	2.85603
ENSG00000121742.16	GJB6	2.87605
ENSG00000143248.12	RGS5	2.88515
ENSG00000101846.6	STS	2.90589
ENSG00000186212.3	SOWAHB	2.97385
ENSG00000131797.12	CLUHP3	3.02063
ENSG00000058085.14	LAMC2	3.02174
ENSG00000283162.1	RP11-403F21.4	3.03567
ENSG00000124429.17	POF1B	3.08424
ENSG00000246859.2	STARD4-AS1	3.11265
ENSG00000251867.3	RP11-48B3.5	3.14061
ENSG00000158055.15	GRHL3	3.15898
ENSG00000102109.8	PCSK1N	3.22848
ENSG00000184564.8	SLITRK6	3.23085
ENSG00000152661.7	GJA1	3.33304
ENSG00000168386.18	FILIP1L	3.34534
ENSG00000260371.1	RP11-343C2.9	3.36919
ENSG00000269386.5	RAB11B-AS1	3.39414
ENSG00000183032.11	SLC25A21	3.48616
ENSG00000283355.1	RP11-739P1.3	3.55763
ENSG00000152208.12	GRID2	3.57551
ENSG00000178882.14	RFLNA	3.58579
ENSG00000188910.7	GJB3	3.72856
ENSG00000164794.8	KCNV1	3.73048
ENSG00000057657.15	PRDM1	3.78223
ENSG00000030419.16	IKZF2	3.95078
ENSG00000176971.3	FIBIN	3.96053
ENSG00000106541.11	AGR2	3.96761
ENSG00000185065.6	AC000068.5	4.02352
ENSG00000152785.6	BMP3	4.18482
ENSG00000154277.12	UCHL1	4.39312
ENSG00000179023.8	KLHDC7A	4.58542
ENSG00000250130.1	RP11-616K22.1	4.7003
ENSG00000128573.24	FOXP2	4.70713
ENSG00000205810.8	KLRC3	4.83017
ENSG00000260742.1	RP11-366L5.1	4.95565
ENSG00000179869.14	ABCA13	5.1279
ENSG00000235505.7	RP11-693N9.2	5.23741
ENSG00000250508.1	RP11-757G1.6	5.30383
ENSG00000260604.2	RP1-140K8.5	5.3319
ENSG00000227128.4	LBX1-AS1	5.45832
ENSG00000162670.10	BRINP3	5.59768
ENSG00000197565.15	COL4A6	5.69566
ENSG00000165323.15	FAT3	5.76467
ENSG00000138622.3	HCN4	5.81567
ENSG00000163739.4	CXCL1	5.93738
ENSG00000166510.13	CCDC68	5.97232
ENSG00000125780.11	TGM3	6.07919
ENSG00000110693.17	SOX6	6.10603
ENSG00000203772.7	SPRN	6.12335
ENSG00000237596.6	RP13-143G15.4	6.26432
ENSG00000148677.6	ANKRD1	6.30685
ENSG00000267731.1	RP11-147L13.8	7.05961
ENSG00000019991.15	HGF	7.17384
ENSG00000236453.5	AC003092.1	7.31386
ENSG00000278952.1	RP11-399J13.2	7.34263
ENSG00000197301.7	RP11-366L20.2	7.35087
ENSG00000139537.10	CCDC65	7.52307
ENSG00000250846.6	EPHA5-AS1	8.3254
ENSG00000183778.17	B3GALT5	9.09423
ENSG00000162989.4	KCNJ3	9.54221
ENSG00000133636.10	NTS	9.60691
ENSG00000123500.9	COL10A1	9.89656
ENSG00000152049.6	KCNE4	10.0062
ENSG00000073282.12	TP63	10.0751
ENSG00000198774.4	RASSF9	10.3744
ENSG00000123119.11	NECAB1	11.2327
ENSG00000197409.7	HIST1H3D	11.4572
ENSG00000145777.14	TSLP	12.9786
ENSG00000152463.14	OLAH	13.419
ENSG00000122641.10	INHBA	14.7888
ENSG00000164287.12	CDC20B	17.6779
ENSG00000196866.2	HIST1H2AD	18.3444
ENSG00000178235.7	SLITRK1	21.5812
ENSG00000154188.9	ANGPT1	23.4324
ENSG00000165092.12	ALDH1A1	25.3687
ENSG00000139329.4	LUM	26.7908
ENSG00000000971.15	CFH	29.9673
ENSG00000176204.13	LRRTM4	30.6426
ENSG00000154162.14	CDH12	62.4833
ENSG00000074771.3	NOX3	65.2255
ENSG00000263567.1	RP11-805L22.3	113.738
