## Supplemental Table 8 for "Dual role of CASP8AP2/FLASH in regulating epithelial-to-mesenchymal (EMT) plasticity"

### Sheet: Sheet1
GENE NAME	Mock	FLASH KD	SLBP KD	NPAT KD	Mock TGF	FLASH KD TGF	SLBP KD TGF	NPAT KD TGF
AP1G1	47.54	45.105	46.82	32.135	41.585	36.33	38.015	32.185
ATP8B1	3.51	4.23	4.54	3.015	4.6	6.69	4.66	3.585
CDH1	2.81	12.745	4.22	10.595	1.165	7.2	2.35	7.695
CDS1	1.045	2.92	1.83	1.805	0.72	3.295	2.03	1.76
CGN	6.105	11.53	6.535	8.475	4.795	7.96	3.45	6.02
CLDN4	59.365	70.985	80.03	117.805	46.6	96.94	59.78	96.885
CNOT1	107.99	112.82	94.575	89.615	95.085	102.745	89.975	92.465
CTNND1	122.83	91.595	150.45	109.905	100.34	82.235	103.48	90.12
DYNC1LI2	74.32	69.46	62.25	64.98	73.375	66.105	61.75	66.47
ERBB3	1.405	15.735	4.66	7.76	0.67	9.735	4.645	4.975
ESRP1	1.815	7.95	3.02	3.07	1.385	4.94	1.73	2.89
ESRP2	11.78	15.79	11.11	11.33	9.1	13.175	8.155	8.725
F11R	37.455	82.575	56.565	57.585	40.71	65.555	56.145	58.84
GALNT3	0.075	1.45	1.24	0.265	0.155	1.315	0.435	0.425
GRHL2	0.015	0.055	0.04	0.845	0	1.185	0.05	0.635
HOOK1	1.055	3.08	1.47	1.165	0.61	2.49	1.645	0.695
IRF6	0.4	1.87	0.975	1.01	0.805	3.935	1.715	1.665
MAP7	5.775	10.825	8.37	7.65	6.2	10.725	9.38	8.84
MARVELD2	3.23	4.755	3.095	3.42	2.34	4.04	2.08	2.225
MARVELD3	0.085	1.805	0.4	0.305	0.025	0.81	0.355	0.28
MYO5B	0.645	4.235	1.33	1.53	0.515	3.705	1.19	1.33
OCLN	19.015	21.29	14.9	15.76	16	16.495	14.685	12.6
PRSS8	0.05	1.205	0.34	1.395	0.095	5.83	3.56	7.255
SPINT1	4.22	36.25	8.93	26.765	4.31	35.515	6.39	19.015
