## Supplemental Table 9 for "Dual role of CASP8AP2/FLASH in regulating epithelial-to-mesenchymal (EMT) plasticity"

### Sheet: Sheet1
GENE NAME	Mock	FLASH KD	SLBP KD	NPAT KD	Mock TGF	FLASH KD TGF	SLBP KD TGF	NPAT KD TGF
ADAM12	0.04	0.195	0.06	0.06	0.075	1.095	0.495	0.215
AEBP1	0.475	1.73	0.515	2.07	0.59	1.545	1.485	2.21
ANGPTL2	0.01	0.035	0.03	0.135	0	2.845	1.52	0.815
ANTXR1	35.89	52.755	60.365	60.875	45.24	57.79	71.085	65.505
AXL	113.03	79.285	74.03	100.8	89.875	89.975	82.985	92.875
BNC2	2.055	2.085	3.525	2.16	1.5	1.65	2.135	1.675
CALD1	7.745	15.85	20.855	14.46	52.83	74.795	160.31	63.915
CDH2	20.075	24.805	43.185	31.385	45.9	59.07	116.12	64.325
CMTM3	48.14	41.145	64.315	73.865	88.97	69.845	101.615	117.55
CNRIP1	0.175	1.475	0.305	0.54	0.17	1.56	0.425	0.26
COL10A1	0.01	0.265	0.21	0.095	0.095	6.89	50.455	3.435
COL1A1	26.585	73.815	78.64	238.305	1100.13	855.84	1689.74	2117.5
COL1A2	0	0.145	0.195	0.055	0.01	0.34	1.025	0.145
COL3A1	0.965	1.72	38.58	4.15	1.665	2.62	67.365	7.265
COL5A1	0.335	2.16	0.8	1.285	7.64	13.81	13.945	9.29
COL5A2	26.29	55.61	121.365	93.55	70.24	83.04	272.85	156.26
COL6A1	8.745	20.01	19.465	29.64	7.665	16.46	15.615	23.725
COL6A2	14.92	29.215	23.65	32.64	22.12	31.865	31.69	40.625
COL6A3	0.075	0.82	0.435	1.745	0.505	4.56	4.425	5.74
DACT1	0.06	1.5	0.935	0.64	3.955	9.55	12.7	3.675
EMP3	211.385	146.525	225.765	179.305	135.715	120.625	145.72	126.37
FAP	0	0.015	0.21	0	0	0.93	4.275	0.105
FBN1	0.34	2.695	1.44	0.925	0.875	8.05	6.755	3.935
FN1	0.815	19.01	7.15	3.65	5.24	68.475	70.82	17.075
FSTL1	3.6	25.965	9.54	4.775	7.3	34.31	15.5	9.265
GPC6	4.705	4.21	10.01	7.23	9.055	8.19	31.125	15.275
HTRA1	26.895	81.095	68.07	97.405	54.055	122.94	83.98	163.82
INHBA	0.245	1.38	1.255	0.435	0.75	5.365	4.245	1.585
ITGA11	0.075	0.93	0.195	0.31	0.45	3.52	9.475	1.765
LOXL2	15.79	23.485	25.57	44.94	38.32	37.97	38.47	77.94
LRRC15	0.07	3.98	0.46	1.61	0.86	5.035	3.15	4.14
MMP2	49.1	82.765	110.05	152.725	357.4	273.51	361.955	453.8
MSRB3	48.115	47.975	64.385	46.37	64.445	61.425	77.905	62.545
NAP1L3	1.215	0.855	0.92	0.81	1.255	0.975	1.385	1.12
NID2	0	1.52	0.19	0.22	0	1.665	0.405	0.145
OLFML2B	0.88	4.53	3.015	4.02	0.885	3.245	2.24	3.96
PCOLCE2	13.62	28.495	22.085	25.465	15.13	24.36	13.43	19.025
PDGFRB	0.435	2.05	1.06	1.925	1	2.35	2.37	2.485
PMP22	14.735	16.845	14.215	13.74	19.195	18.635	22.83	16.975
POSTN	0.01	0.47	0.47	0.075	0.1	2.63	7.5	0.455
SPARC	5.915	11.665	25.56	33.995	5.215	14.315	15.785	16.79
SPOCK1	1.235	1.055	1.395	1.435	11.6	13.25	40.11	17.74
SULF1	0.13	0.28	0.14	0.01	0	1.01	0.145	0.095
SYT11	6.39	13.72	7.535	10.61	6.17	11.975	8.55	9.645
THBS2	0.01	0.265	0.095	0.03	0.005	1.07	0.235	0.15
VCAN	0.1	2.995	3.135	0.435	0.32	9.51	6.93	2.335
ZEB2	3.43	3.7	4.26	3.865	3.7	4.755	7.19	4.09
