## Supplemental Table 10 for "Dual role of CASP8AP2/FLASH in regulating epithelial-to-mesenchymal (EMT) plasticity"

### Sheet: Sheet1
Gene name	Forward primer	Reverse primer	Probe #
CDH1	CCCGGGACAACGTTTATTAC	GCTGGCTCAAGTCAAAGTCC	35
FLASH	GAAATGAAAGCCCACCTCAA	GCTGAATTTGGTAAAAACACATCTT	47
NPAT	CAAATTCATCAATACCAATGAAAAAG	TTGTCTACATCCATTCCTGCTG	48
SLBP	AAGGTGGCTCTGCATTTTTG	TGCTTTCTGGCAGATTCAAGGT	65
ZEB1	GGGAGGAGCAGTGAAAGAGA	TTTCTTGCCCTTCCTTTCTG	3
SNAI1	GCTGCAGGACTCTAATCCAGA	ATCTCCGGAGGTGGGATG	11
MARVELD3	GTCAGAGGCGGAAGGACTC	TCAGGAGAACCTCCAGCATT	14
EMB	AATAGTGGCTGAGGTGATTCTTTT	GCTCAAATTCTTTCCCCTCAT	49
LYRIC	ACTGGAGATGCTAATACAAATGGA	GAAACTGGCTCAGCAGTAGACC	12
RUFY3	TGGCTAGTCACCCTTTCAAGA	TCTTCTGTATCATCGCGCATT	22
CGN	GGACCGACTGAACAAGGAGT	GCCTTTTCCTTATAATCCTCCAG	1
CADM3	CAAGGCCTACTACACCCTCAA	ACGATCCCACCGATGATG	25
PJA2	AGTTGGAGGCGGAGAAGAA	ACTATGGACAAGCCGCAGAA	77
OVOL1	CCCCAGGCCTTGTAGGAAAG	AACTGAGCAAGAGCCCTCAC	74
POSTN	TGACTTTTGTTAGTGTGGGTCCT	GAACCAAAAATTAAAGTGATTGAAGG	41
ACTA2	CCTATCCCCGGGACTAAGAC	AGGCAGTGCTGTCCTCTTCT	78
GAPDH	AGCCACATCGCTCAGACAC	GCCCAATACGACCAAATCC	60
