## Supplemental Table 11 for "Dual role of CASP8AP2/FLASH in regulating epithelial-to-mesenchymal (EMT) plasticity"

### Sheet: Sheet1
Gene	Guide No	Library ID	Sequence
SNAI1	gRNA1	HGLibA_45865	GGCACGTACCAGTGTGGGTC
SNAI1	gRNA2	HGLibA_45866	ACTCTCCTGGAGCCGAAGGG
SNAI1	gRNA3	HGLibA_45867	GCCTAACTACAGCGAGCTGC
SNAI2	gRNA1	HGLibA_45868	ATCTCTGGTTGTGGTATGAC
SNAI2	gRNA2	HGLibA_45869	GCGCCCTGAAGATGCATATT
SNAI2	gRNA3	HGLibA_45870	AAAGCCAAACTACAGCGAAC
